# Differential adenine methylation analysis reveals increased variability in 6mA in the absence of methyl-directed mismatch repair

**DOI:** 10.1101/2022.12.14.520158

**Authors:** Carl J. Stone, Gwyneth F. Boyer, Megan G Behringer

## Abstract

Methylated DNA adenines (6mA) are an important epigenetic modification in bacteria that affect varied cell processes like replication, stress response, and pathogenesis. While much work has been done characterizing the influence of 6mA on specific loci, very few studies have examined the evolutionary dynamics of 6mA over long time scales. Utilizing third-generation sequencing technology, we produced a detailed analysis of 6mA methylation across the *Escherichia coli* K-12 substr. MG1655 genome. 6mA levels were consistently high across GATC sites; however, we identified regions where 6mA is decreased, particularly in intergenic regions, especially around the -35 promoter element, and within cryptic prophages and IS elements. We further examined 6mA in WT and methyl-directed mismatch repair-knockout (MMR-) populations after 2400 generations of experimental evolution. We find that, after evolution, MMR-populations acquire significantly more epimutations resulting in a genome-wide decrease in 6mA methylation. Here, clones from evolved MMR-populations display non-deterministic sets of epimutations, consistent with reduced selection on these modifications. Thus, we show that characterization of 6mA in bacterial populations is complementary to genetic sequencing and informative for molecular evolution.
