## Supplemental Tables for "Differential adenine methylation analysis reveals increased variability in 6mA in the absence of methyl-directed mismatch repair"

### Sheet: Table_S1
Table S1. Classification of methylation status at double-stranded GATC sites for each methylation calling program.
	DeepSignal	mCaller	Megalodon	Tombo
Both strands methylated	14594	14192	18868	18782
Hemimethylated	2197	1442	77	39
Hypomethylated	78	41	22	1
Inconsistent classification	2251	3448	153	294

### Sheet: Table_S2
Table S2: Proportion of methylated reads at nonmethylated GATC sites across all callers.
				Proportion of methylated reads
Location (bp)	Strand	Locus	Protein(s) binding at site	DeepSignal	mCaller	Megalodon	Tombo
2825746	+	srlA	srlR/CRP	0.354333	0.158778	0.366833	0.122233
2825747	-	srlA	srlR/CRP	0.701667	0.183007	0.151	0.378967
3771971	+	mtlA	CRP	0.303	0.438337	0.2523	0.8005
3771972	-	mtlA	CRP	0.618667	0.242378	0.465633	0.3109

### Sheet: Table_S3
Table S3. All hemimethylated and hypomethylated GATC sites in the WT K-12 MG1655 genome
Position	Mean Methylation + Strand	Mean Methylation - Strand	Classification	Contains differentially methylated adenine
150255	0.492767	0.2747	hypomethylated	WT
150345	0.853167	0.574433	hemimethylated
225557	0.379267	0.9095	hemimethylated
263040	0.388167	0.5687	hypomethylated
271657	0.493967	0.516833	hypomethylated
280007	0.457367	0.533967	hypomethylated	MMR-
293073	0.534333	0.596933	hypomethylated
293574	0.582133	0.6343	hemimethylated	MMR-
293733	0.594567	0.754333	hemimethylated	MMR-
294644	0.485467	0.545867	hypomethylated	MMR-
303466	0.524067	0.581767	hypomethylated	MMR-
321548	0.7747	0.542833	hemimethylated
332013	0.4117	0.817	hemimethylated	MMR-
527058	0.5697	0.840167	hemimethylated
527172	0.114533	0.786133	hemimethylated
528346	0.765667	0.598867	hemimethylated
571749	0.563533	0.789667	hemimethylated
575755	0.5962	0.687033	hemimethylated
576721	0.4892	0.818533	hemimethylated
576946	0.118133	0.418733	hypomethylated	WT
638648	0.6639	0.5056	hemimethylated
678973	0.252	0.812533	hemimethylated
735729	0.412	0.710933	hemimethylated	Both
736311	0.711967	0.441633	hemimethylated	WT
736412	0.602467	0.130667	hemimethylated	WT
736792	0.570733	0.2578	hypomethylated	MMR-
738058	0.619333	0.3862	hemimethylated	MMR-
913939	0.947	0.538133	hemimethylated
1064277	0.606067	0.176667	hemimethylated	MMR-
1064853	0.866633	0.5965	hemimethylated
1065153	0.485133	0.832367	hemimethylated	MMR-
1092847	0.6642	0.2038	hemimethylated
1096024	0.756233	0.555167	hemimethylated	MMR-
1100200	0.829867	0.500067	hemimethylated	MMR-
1103221	0.492633	0.890667	hemimethylated
1165894	0.561533	0.942433	hemimethylated
1198076	0.527667	0.613667	hemimethylated
1211239	0.4178	0.863233	hemimethylated
1211921	0.344467	0.851733	hemimethylated	WT
1214324	0.457567	0.5374	hypomethylated
1217199	0.4448	0.707	hemimethylated
1218858	0.5074	0.677467	hemimethylated	MMR-
1219049	0.5716	0.6322	hemimethylated
1255914	0.4955	0.823333	hemimethylated
1258693	0.444633	0.7636	hemimethylated
1391789	0.500567	0.816233	hemimethylated
1421618	0.447867	0.624867	hemimethylated
1421630	0.4925	0.7004	hemimethylated
1423704	0.5267	0.359133	hypomethylated
1425292	0.196967	0.8633	hemimethylated
1470412	0.312733	0.4273	hypomethylated	MMR-
1474027	0.9595	0.578567	hemimethylated
1476555	0.827533	0.559133	hemimethylated	WT
1530479	0.792433	0.4087	hemimethylated
1530537	0.8322	0.511733	hemimethylated
1531135	0.449333	0.646567	hemimethylated
1531681	0.678167	0.388267	hemimethylated	MMR-
1531782	0.3573	0.2131	hypomethylated
1545052	0.345033	0.758067	hemimethylated	WT
1632380	0.5677	0.5752	hypomethylated
1637302	0.462667	0.414933	hypomethylated
1640922	0.4156	0.314167	hypomethylated
1747170	0.794467	0.4782	hemimethylated
1803488	0.760467	0.532533	hemimethylated	MMR-
1812753	0.5268	0.662567	hemimethylated
1861429	0.535167	0.0962333	hypomethylated
1861449	0.689967	0.541033	hemimethylated
1863784	0.925367	0.453367	hemimethylated
2008175	0.797367	0.545433	hemimethylated
2011801	0.1692	0.467267	hypomethylated
2039391	0.3567	0.7475	hemimethylated
2067860	0.667733	0.3289	hemimethylated
2089787	0.571633	0.854867	hemimethylated
2103706	0.753167	0.549933	hemimethylated	MMR-
2105220	0.252067	0.716667	hemimethylated
2106990	0.333833	0.6405	hemimethylated	Both
2107222	0.4471	0.728133	hemimethylated
2107628	0.7395	0.541433	hemimethylated
2108006	0.4171	0.168	hypomethylated
2285513	0.533567	0.9689	hemimethylated
2312651	0.774467	0.593867	hemimethylated
2315184	0.575933	0.978067	hemimethylated
2383623	0.5362	0.788267	hemimethylated	MMR-
2387959	0.241967	0.4251	hypomethylated
2405437	0.846267	0.4587	hemimethylated
2455891	0.639667	0.231233	hemimethylated	MMR-
2460511	0.4469	0.5247	hypomethylated	WT
2488926	0.5736	0.581467	hypomethylated
2512922	0.533767	0.637033	hemimethylated
2561808	0.9142	0.4654	hemimethylated
2563434	0.531533	0.610067	hemimethylated
2629749	0.518967	0.8685	hemimethylated	MMR-
2665427	0.9562	0.507733	hemimethylated
2758241	0.6908	0.0479667	hemimethylated	WT
2763530	0.415	0.921	hemimethylated	MMR-
2765909	0.712167	0.4285	hemimethylated	MMR-
2773381	0.554567	0.768367	hemimethylated
2774831	0.340633	0.280133	hypomethylated
2786181	0.6184	0.5656	hemimethylated
2786476	0.673167	0.283467	hemimethylated
2787466	0.702233	0.5112	hemimethylated
2787964	0.799267	0.5452	hemimethylated
2825746	0.366833	0.151	hypomethylated	MMR-
2878550	0.805767	0.3585	hemimethylated
2885711	0.843367	0.584	hemimethylated
2900402	0.595433	0.611233	hemimethylated
2906231	0.5788	0.793967	hemimethylated
2924683	0.468967	0.697133	hemimethylated
2924706	0.623567	0.593567	hemimethylated
2984287	0.539933	0.7968	hemimethylated	MMR-
2986379	0.863967	0.595233	hemimethylated
2987212	0.701567	0.518233	hemimethylated	Both
2989638	0.5869	0.392133	hypomethylated
2989885	0.498633	0.766167	hemimethylated
2990606	0.501833	0.465867	hypomethylated	MMR-
2992491	0.756733	0.345333	hemimethylated
2993753	0.7162	0.5402	hemimethylated
2994497	0.490467	0.438067	hypomethylated	MMR-
2994979	0.526133	0.434633	hypomethylated
2995734	0.508833	0.579067	hypomethylated	MMR-
3268869	0.680767	0.476433	hemimethylated	MMR-
3361029	0.414233	0.777567	hemimethylated	MMR-
3373637	0.269267	0.910067	hemimethylated
3407319	0.829567	0.586167	hemimethylated	MMR-
3426975	0.799667	0.359033	hemimethylated
3429095	0.5857	0.648567	hemimethylated
3552809	0.6701	0.509833	hemimethylated
3579692	0.8355	0.593867	hemimethylated
3623163	0.738467	0.458633	hemimethylated
3624344	0.606067	0.3388	hemimethylated
3632966	0.0904667	0.154733	hypomethylated
3633152	0.569867	0.568633	hypomethylated
3633556	0.4632	0.767	hemimethylated
3636045	0.471133	0.6064	hemimethylated
3652000	0.578933	0.6613	hemimethylated
3658462	0.7244	0.449	hemimethylated
3721634	0.563633	0.8813	hemimethylated
3766845	0.5629	0.7793	hemimethylated
3767819	0.338033	0.647	hemimethylated
3768053	0.5709	0.268967	hypomethylated
3769579	0.661433	0.3407	hemimethylated	MMR-
3769920	0.474167	0.171633	hypomethylated
3771928	0.535733	0.781833	hemimethylated
3771971	0.2523	0.465633	hypomethylated	WT
3790221	0.769	0.1518	hemimethylated
3797868	0.5683	0.323833	hypomethylated	WT
3798118	0.706167	0.532767	hemimethylated
3798872	0.3349	0.426133	hypomethylated
3799151	0.562067	0.6558	hemimethylated	MMR-
3799205	0.757433	0.484133	hemimethylated
3804731	0.638567	0.290267	hemimethylated
3808435	0.483633	0.7296	hemimethylated
3863753	0.978767	0.547867	hemimethylated
3888560	0.769667	0.328133	hemimethylated
3890243	0.606167	0.405167	hemimethylated
3967941	0.507467	0.827133	hemimethylated
3986308	0.776167	0.386933	hemimethylated
4037317	0.3713	0.848633	hemimethylated
4073639	0.721133	0.308867	hemimethylated
4079484	0.609967	0.5947	hemimethylated
4282212	0.671967	0.4446	hemimethylated
4282905	0.467567	0.7392	hemimethylated	MMR-
4348789	0.366233	0.703767	hemimethylated
4349078	0.663467	0.420167	hemimethylated	MMR-
4478314	0.2841	0.850333	hemimethylated
4503620	0.705267	0.147333	hemimethylated
4504188	0.441	0.694133	hemimethylated
4504610	0.395167	0.4638	hypomethylated
4507562	0.428167	0.3731	hypomethylated
4525904	0.5686	0.520533	hypomethylated
4538295	0.859033	0.551767	hemimethylated
4539687	0.3491	0.684367	hemimethylated	MMR-
4539806	0.530467	0.792233	hemimethylated	MMR-
4539945	0.0683333	0.6428	hemimethylated
4540008	0.563167	0.764167	hemimethylated	MMR-
4540077	0.2905	0.659733	hemimethylated	MMR-
4580671	0.864333	0.4957	hemimethylated

### Sheet: Table_S4
Table S4. GATC sites lost or gained by mutation in MMR- evolved clones.
Position	Gain/Loss	Gene	ref	alt	Sample
474144	gain	amtB	T	G	113_2
726818	loss	kdpB	C	T	113_2
1279762	loss	narK/narG (Fnr (+) binding site for narG)	A	C	113_2
1897697	loss	sdaA	G	A	113_2
1943456	gain	znuB	C	A	113_2
2222266	loss	dld	G	A	113_2
2247756	gain	lysP	A	C	113_2
2336268	loss	yfaA	T	G	113_2
2734284	loss	ryfD	A	T	113_2
3204657	gain	folB/plsY	T	C	113_2
3332797	gain	yhbE/rpmA	T	G	113_2
3473612	gain	rpsG	A	C	113_2
3639610	loss	uspB	A	C	113_2
3866154	loss	yidE	C	T	113_2
4541446	gain	fimB	T	G	113_2
4632124	loss	slt	C	T	113_2
84435	loss	leuO	A	C	126_2
306583	gain	ecpD	A	C	126_2
441005	gain	ispA	C	T	126_2
1174913	gain	ycfT	T	G	126_2
2014852	gain	fliF	G	A	126_2
2128164	loss	gmd	G	A	126_2
2317381	loss	rcsC	A	G	126_2
2443051	gain	mnmC	T	G	126_2
2734284	loss	ryfD	A	T	126_2
3242984	gain	uxaA	A	C	126_2
3473612	gain	rpsG	A	C	126_2
3839243	gain	nlpA	A	C	126_2
57618	gain	djlA	C	T	126_4
430209	gain	secF	A	G	126_4
1365005	loss	puuB	C	T	126_4
2734284	loss	ryfD	A	T	126_4
2734284	loss	ryfD	A	T	113_1
474144	gain	amtB	T	G	113_1
3332797	gain	yhbE/rpmA	T	G	113_1
1943456	gain	znuB	C	A	113_1
726818	loss	kdpB	C	T	113_1
4632124	loss	slt	C	T	113_1
2219356	gain	osmF	A	C	113_1
1423421	gain	Rac prophage (rzoR;rzpR)	C	A	113_1
2336268	loss	yfaA	T	G	113_1
3204657	gain	folB/plsY	T	C	113_1
4541446	gain	fimB	T	G	113_1
3473612	gain	rpsG	A	C	113_1
3866154	loss	yidE	C	T	113_1
2327944	loss	yfaP	A	C	113_1
2247756	gain	lysP	A	C	113_1
3639610	loss	uspB	A	C	113_1
3945914	loss	rrlC	T	G	113_1
3945915	loss	rrlC	T	G	113_1
